# A quantitative trait variant in *Gabra2* underlies increased methamphetamine stimulant sensitivity

**DOI:** 10.1101/2021.06.29.450337

**Authors:** Lisa R. Goldberg, Emily J. Yao, Julia C. Kelliher, Eric R. Reed, Jiayi Wu Cox, Cory Parks, Stacey L. Kirkpatrick, Jacob A. Beierle, Melanie M. Chen, William E. Johnson, Gregg E. Homanics, Robert W. Williams, Camron D. Bryant, Megan K. Mulligan

**Affiliations:** Laboratory of Addiction Genetics, Department of Pharmacology and Experimental Therapeutics and Psychiatry, Boston, MA USA; NIGMS T32 Ph.D. Training Program in Biomolecular Pharmacology, Boston University School of Medicine, Boston, MA USA; Ph.D. Program in Bioinformatics, Boston University, Boston, MA USA; Program in Biomedical Sciences, Graduate Program in Genetics and Genomics, Boston University School of Medicine, Boston, MA USA; Department of Agricultural, Biology, and Health Sciences, Cameron University, Lawton, OK USA; Department of Medicine, Computational Medicine, Boston University School of Medicine; Departments of Anesthesiology, Neurobiology, and Pharmacology and Chemical Biology, University of Pittsburgh, Pittsburgh, PA USA; Department of Genetics, Genomics and Informatics, University of Tennessee Health Science Center, Memphis, TN USA

**Author notes:** co-senior authors, **Camron D. Bryant, Ph.D.**, Laboratory of Addiction Genetics, Department of Pharmacology and Experimental Therapeutics and Psychiatry, Boston University School of Medicine, 72 E. Concord St., L-606C, Boston, MA 02118 USA, E, **Megan K. Mulligan, Ph.D.**, Department of Genetics, Genomics and Informatics, 409 Translational Research Building, University of Tennessee Health Science Center, 71 South Manassas, Memphis, TN USA, E.

**Keywords:** cocaine, stimulant disorders, psychostimulant, addiction, amphetamine, methylphenidate, eQTL, quantitative trait gene, quantitative trait nucleotide

## Abstract

Psychostimulant (methamphetamine, cocaine) use disorders have a genetic component that remains mostly unknown. Here, we conducted genome-wide quantitative trait locus (QTL) analysis of methamphetamine stimulant sensitivity. To facilitate gene identification, we employed a Reduced Complexity Cross between closely related C57BL/6 mouse substrains and examined maximum speed and distance traveled over 30 min following methamphetamine (2 mg/kg, i.p.). For maximum methamphetamine-induced speed following the second and third administration, we identified a single genome-wide significant QTL on chromosome 11 that peaked near the *Cyfip2* locus [LOD = 3.5, 4.2; peak = 21 cM (36 Mb)]. For methamphetamine-induced distance traveled, we identified a single genome-wide significant QTL on chromosome 5 that peaked near a functional intronic indel in *Gabra2* that codes for the alpha-2 subunit of the GABA-A receptor [LOD = 5.2; peak = 35 cM (67 Mb)]. Striatal *cis*-expression QTL mapping corroborated *Gabra2* as a functional candidate gene underlying methamphetamine-induced distance traveled. CRISPR/Cas9-mediated correction of the mutant intronic deletion on the C57BL/6J background to the wild-type C57BL/6NJ allele was sufficient to reduce methamphetamine-induced locomotor activity toward the wild-type C57BL/6NJ-like level, thus validating the quantitative trait variant (QTV). These studies demonstrate the power and efficiency of Reduced Complexity Crosses in identifying causal genes and variants underlying complex traits. Functionally restoring *Gabra2* expression decreased methamphetamine stimulant sensitivity and supports preclinical and human genetic studies implicating the GABA-A receptor in psychostimulant addiction-relevant traits. Importantly, our findings have major implications for investigators studying psychostimulants in the C57BL/6J strain - the gold standard strain in biomedical research.
