## Supplementary material for "A quantitative trait variant in *Gabra2* underlies increased methamphetamine stimulant sensitivity": Table S2

### Sheet: Sheet1
snp	groupID	geneID	start	end	gene_chr	snp1	snp2	AveExpr	F	P.Value	adj.P.Val	Fsig	snp_chr	snp_pos	dist_snp2gene
rs29547790	ENSMUSG00000000560	Gabra2	70957597	71095849	5	0.457689	0.878681	6.50426	124.897	1.65536e-30	4.35228e-25	TRUE	5	70931531	26066
rs29547790	ENSMUSG00000028197	Col24a1	145292472	145552011	3	0.253594	-0.654132	3.53515	29.8252	2.59267e-11	5.84285e-08	TRUE	5	70931531	NA
rs29547790	ENSMUSG00000038760	Trhr	44196135	44235912	15	0.424088	2.09827	0.51389	22.0841	6.15575e-09	4.1857e-06	TRUE	5	70931531	NA
rs29547790	ENSMUSG00000038007	Acer2	86874396	86920875	4	-0.294969	-0.810458	3.94262	20.549	1.93267e-08	1.0262e-05	TRUE	5	70931531	NA
rs29547790	ENSMUSG00000058975	Kcnc1	46396497	46438704	7	0.110726	-0.0541406	7.62742	18.5517	8.84295e-08	3.2299e-05	TRUE	5	70931531	NA
rs29547790	ENSMUSG00000037742	Eef1a1	78478449	78489151	9	-0.088829	-0.0157557	10.4665	15.9609	6.72972e-07	0.000153237	TRUE	5	70931531	NA
rs29547790	ENSMUSG00000020154	Ptprb	116301374	116389538	10	-0.078668	-0.302361	6.07654	15.7126	8.20341e-07	0.000177884	TRUE	5	70931531	NA
rs29547790	ENSMUSG00000037685	Atp8a1	67618140	67847434	5	-0.0535003	-0.180374	8.38849	15.1531	1.28474e-06	0.000248798	TRUE	5	70931531	229294
rs29547790	ENSMUSG00000052684	Jun	95049034	95052222	4	0.0630185	0.395249	5.01173	15.1231	1.31607e-06	0.000253681	TRUE	5	70931531	NA
rs29547790	ENSMUSG00000026193	Fn1	71585520	71653200	1	-0.0580368	-0.486914	4.74367	14.9099	1.56287e-06	0.000288089	TRUE	5	70931531	NA
rs29547790	ENSMUSG00000001763	Tspan33	29694222	29718559	6	0.252745	0.613606	3.65569	14.8614	1.62519e-06	0.000296493	TRUE	5	70931531	NA
rs29547790	ENSMUSG00000063077	Kif1b	149176319	149307692	4	-0.0292583	-0.132098	9.75773	14.826	1.6724e-06	0.000302933	TRUE	5	70931531	NA
rs29547790	ENSMUSG00000056492	Adgrf5	43389466	43459557	17	-0.0943047	-0.310724	5.85408	13.3585	5.5365e-06	0.000748474	TRUE	5	70931531	NA
rs29547790	ENSMUSG00000026413	Pkp1	135871395	135919207	1	0.177549	-1.32915	0.557655	12.7289	9.31884e-06	0.00110795	TRUE	5	70931531	NA
rs29547790	ENSMUSG00000044646	Zbtb7c	75820178	76148561	18	0.415561	0.897709	1.96781	12.4424	1.18277e-05	0.00132151	TRUE	5	70931531	NA
rs29547790	ENSMUSG00000035576	L3mbtl1	162943474	162974522	2	0.342372	0.132912	3.67336	11.9438	1.79481e-05	0.00179654	TRUE	5	70931531	NA
rs29547790	ENSMUSG00000018415	Gid4	60417262	60445277	11	-0.0777445	0.0664776	6.76399	11.1855	3.40282e-05	0.00287352	TRUE	5	70931531	NA
rs29547790	ENSMUSG00000031996	Aplp2	31149557	31211815	9	-0.029819	-0.122623	8.45334	10.5112	6.04344e-05	0.00435784	TRUE	5	70931531	NA
rs29547790	ENSMUSG00000045180	Shroom2	152609509	152769465	X	-0.0733183	-0.165008	6.92648	9.52443	0.000141432	0.00804008	TRUE	5	70931531	NA
rs29547790	ENSMUSG00000032232	Cgnl1	71626509	71771602	9	-0.125103	-0.353438	4.67944	8.85922	0.000252547	0.01215	TRUE	5	70931531	NA
rs29547790	ENSMUSG00000057406	Whsc1	33820725	33897966	5	0.0645282	0.14133	7.21121	8.33816	0.000399225	0.0168194	TRUE	5	70931531	77241
rs29547790	ENSMUSG00000068240	Gm11808	3973092	3973595	4	-0.0793881	0.0346698	6.96081	8.03808	0.000520493	0.0202603	TRUE	5	70931531	NA
rs29547790	ENSMUSG00000023026	Dip2b	100038664	100219473	15	-0.038369	-0.164917	6.63094	7.59525	0.000771472	0.0266965	TRUE	5	70931531	NA
rs29547790	ENSMUSG00000037750	Fam222b	78094660	78156700	11	0.0364868	-0.138355	5.42868	7.44985	0.000878353	0.029206	TRUE	5	70931531	NA
rs29547790	ENSMUSG00000014294	Ndufa2	36742332	36744557	18	-0.0502036	0.140252	4.6954	7.11343	0.00118713	0.0359974	TRUE	5	70931531	NA
rs29547790	ENSMUSG00000032399	Rpl4	64173375	64178666	9	-0.0527442	0.009092	8.7778	7.06433	0.00124065	0.0370904	TRUE	5	70931531	NA
rs29547790	ENSMUSG00000057706	Mex3b	82867333	82871515	7	0.095349	0.342841	4.14652	7.01509	0.00129677	0.0382463	TRUE	5	70931531	NA
rs29547790	ENSMUSG00000056880	Gadl1	115909455	116076176	9	-0.107035	-0.0577256	6.77161	6.67852	0.00175621	0.0471098	TRUE	5	70931531	NA
rs29547790	ENSMUSG00000027652	Ralgapb	158409848	158499253	2	-0.0769254	-0.098805	7.43946	6.10886	0.00294426	0.0669556	TRUE	5	70931531	NA
rs29547790	ENSMUSG00000003617	Cp	19957054	20009145	3	-0.29415	-0.351608	3.045	6.02304	0.00318376	0.0706345	TRUE	5	70931531	NA
rs29547790	ENSMUSG00000032131	Abcg4	44273188	44288615	9	0.0674779	-0.0456861	6.07521	5.87856	0.00363266	0.0771407	TRUE	5	70931531	NA
rs29547790	ENSMUSG00000028798	Eif3i	129591960	129600648	4	-0.0628683	0.0986924	4.91327	5.32444	0.00604012	0.108064	TRUE	5	70931531	NA
rs29547790	ENSMUSG00000036504	Phpt1	25573430	25575224	2	-0.0480806	0.0928195	5.24744	5.30054	0.00617463	0.10962	TRUE	5	70931531	NA
rs29547790	ENSMUSG00000020357	Flt4	49609263	49652739	11	-0.265349	-0.454982	2.46292	5.06881	0.0076476	0.126055	TRUE	5	70931531	NA
rs29547790	ENSMUSG00000024691	Fam111a	12568198	12589768	19	0.0728187	0.510992	1.73384	4.97866	0.00831303	0.133008	TRUE	5	70931531	NA
rs29547790	ENSMUSG00000025260	Hsd17b10	152001845	152004442	X	-0.138643	-0.0354667	4.72596	4.91138	0.00884773	0.138402	TRUE	5	70931531	NA
rs29547790	ENSMUSG00000042828	Trim72	128003949	128011033	7	0.21553	-0.547878	0.453521	4.59827	0.0118354	0.166515	TRUE	5	70931531	NA
rs29547790	ENSMUSG00000037331	Larp1	58009064	58062034	11	-0.0182404	-0.103196	7.20717	4.57797	0.0120612	0.168483	TRUE	5	70931531	NA
rs29547790	ENSMUSG00000008475	Arpc5	152766542	152775597	1	-0.0644295	0.0287302	6.47115	4.41122	0.0140911	0.18567	TRUE	5	70931531	NA
rs29547790	ENSMUSG00000015093	Clic3	25456838	25458776	2	-0.201094	-0.63754	1.70983	4.17627	0.0175553	0.212837	FALSE	5	70931531	NA
rs29547790	ENSMUSG00000002416	Ndufb2	39592574	39603382	6	0.13794	0.281725	3.92257	4.13283	0.0182852	0.218169	FALSE	5	70931531	NA
rs29547790	ENSMUSG00000046862	Pramef8	143412426	143421091	4	-0.0950447	0.0640114	4.0072	3.97585	0.0211891	0.2386	FALSE	5	70931531	NA
rs29547790	ENSMUSG00000057236	Rbbp4	129307100	129335370	4	-0.0423804	0.0534797	6.38361	3.95878	0.0215318	0.240884	FALSE	5	70931531	NA
rs29547790	ENSMUSG00000021576	Pdcd6	74303121	74317326	13	-0.116643	-0.113433	5.09291	3.85903	0.0236509	0.255025	FALSE	5	70931531	NA
rs29547790	ENSMUSG00000025357	Dgka	128720141	128744056	10	0.211405	0.0512649	3.09496	3.72836	0.0267512	0.274954	FALSE	5	70931531	NA
rs29547790	ENSMUSG00000053552	Ebf4	130295169	130370481	2	0.257167	0.284155	2.90338	3.71102	0.0271925	0.277753	FALSE	5	70931531	NA
rs29547790	ENSMUSG00000027952	Pmvk	89454541	89469013	3	0.0589133	0.21472	4.3915	3.6667	0.0283545	0.284794	FALSE	5	70931531	NA
rs29547790	ENSMUSG00000025173	Wdr45b	121327224	121354445	11	-0.028657	0.0676514	6.03112	3.53103	0.0322352	0.307194	FALSE	5	70931531	NA
rs29547790	ENSMUSG00000023021	Cers5	99734881	99772885	15	0.100733	0.071086	5.16629	3.48596	0.0336403	0.315203	FALSE	5	70931531	NA
rs29547790	ENSMUSG00000050424	Pnma5	73033981	73037103	X	1.07458	0.651761	-2.15035	3.48019	0.0338248	0.316204	FALSE	5	70931531	NA
rs29547790	ENSMUSG00000040751	Lat2	134600022	134615025	5	-0.363613	-0.89796	-0.034159	3.43532	0.0352937	0.32434	FALSE	5	70931531	15003
rs29547790	ENSMUSG00000032796	Lama1	67697265	67822645	17	0.186306	-0.292404	1.33879	3.401	0.0364609	0.330461	FALSE	5	70931531	NA
rs29547790	ENSMUSG00000091695	Gm17669	67562387	67562851	18	0.121779	0.40296	2.16805	3.36744	0.0376401	0.336648	FALSE	5	70931531	NA
rs29547790	ENSMUSG00000021550	2210016F16Rik	58380046	58385225	13	0.0415991	0.328053	2.75124	3.34856	0.0383208	0.340169	FALSE	5	70931531	NA
rs29547790	ENSMUSG00000049387	Cox7b2	71442824	71548205	5	-0.770091	-0.153505	-1.76474	3.32454	0.0392045	0.344647	FALSE	5	70931531	105381
rs29547790	ENSMUSG00000019773	Fbxo5	5799160	5805600	10	-0.239536	0.269312	0.812685	3.25924	0.0417132	0.357303	FALSE	5	70931531	NA
rs29547790	ENSMUSG00000019822	Smpd2	41487172	41490340	10	-0.114756	0.0191536	3.98787	3.13947	0.0467467	0.381102	FALSE	5	70931531	NA
rs29547790	ENSMUSG00000026117	Zap70	36761798	36782818	1	0.543232	0.79171	0.0711102	3.13903	0.0467663	0.381181	FALSE	5	70931531	NA
rs29547790	ENSMUSG00000032477	Cdc25a	109875579	109893895	9	0.302284	0.332367	2.07432	3.12791	0.0472642	0.383491	FALSE	5	70931531	NA

### Sheet: diff chromosomes only
snp	groupID	geneID	start	end	gene_chr	snp1	snp2	AveExpr	F	P.Value	adj.P.Val	Fsig	snp_chr	snp_pos	dist_snp2gene
rs29547790	ENSMUSG00000028197	Col24a1	145292472	145552011	3	0.253594	-0.654132	3.53515	29.8252	2.59267e-11	5.84285e-08	TRUE	5	70931531	NA
rs29547790	ENSMUSG00000038760	Trhr	44196135	44235912	15	0.424088	2.09827	0.51389	22.0841	6.15575e-09	4.1857e-06	TRUE	5	70931531	NA
rs29547790	ENSMUSG00000038007	Acer2	86874396	86920875	4	-0.294969	-0.810458	3.94262	20.549	1.93267e-08	1.0262e-05	TRUE	5	70931531	NA
rs29547790	ENSMUSG00000058975	Kcnc1	46396497	46438704	7	0.110726	-0.0541406	7.62742	18.5517	8.84295e-08	3.2299e-05	TRUE	5	70931531	NA
rs29547790	ENSMUSG00000037742	Eef1a1	78478449	78489151	9	-0.088829	-0.0157557	10.4665	15.9609	6.72972e-07	0.000153237	TRUE	5	70931531	NA
rs29547790	ENSMUSG00000020154	Ptprb	116301374	116389538	10	-0.078668	-0.302361	6.07654	15.7126	8.20341e-07	0.000177884	TRUE	5	70931531	NA
rs29547790	ENSMUSG00000052684	Jun	95049034	95052222	4	0.0630185	0.395249	5.01173	15.1231	1.31607e-06	0.000253681	TRUE	5	70931531	NA
rs29547790	ENSMUSG00000026193	Fn1	71585520	71653200	1	-0.0580368	-0.486914	4.74367	14.9099	1.56287e-06	0.000288089	TRUE	5	70931531	NA
rs29547790	ENSMUSG00000001763	Tspan33	29694222	29718559	6	0.252745	0.613606	3.65569	14.8614	1.62519e-06	0.000296493	TRUE	5	70931531	NA
rs29547790	ENSMUSG00000063077	Kif1b	149176319	149307692	4	-0.0292583	-0.132098	9.75773	14.826	1.6724e-06	0.000302933	TRUE	5	70931531	NA
rs29547790	ENSMUSG00000056492	Adgrf5	43389466	43459557	17	-0.0943047	-0.310724	5.85408	13.3585	5.5365e-06	0.000748474	TRUE	5	70931531	NA
rs29547790	ENSMUSG00000026413	Pkp1	135871395	135919207	1	0.177549	-1.32915	0.557655	12.7289	9.31884e-06	0.00110795	TRUE	5	70931531	NA
rs29547790	ENSMUSG00000044646	Zbtb7c	75820178	76148561	18	0.415561	0.897709	1.96781	12.4424	1.18277e-05	0.00132151	TRUE	5	70931531	NA
rs29547790	ENSMUSG00000035576	L3mbtl1	162943474	162974522	2	0.342372	0.132912	3.67336	11.9438	1.79481e-05	0.00179654	TRUE	5	70931531	NA
rs29547790	ENSMUSG00000018415	Gid4	60417262	60445277	11	-0.0777445	0.0664776	6.76399	11.1855	3.40282e-05	0.00287352	TRUE	5	70931531	NA
rs29547790	ENSMUSG00000031996	Aplp2	31149557	31211815	9	-0.029819	-0.122623	8.45334	10.5112	6.04344e-05	0.00435784	TRUE	5	70931531	NA
rs29547790	ENSMUSG00000045180	Shroom2	152609509	152769465	X	-0.0733183	-0.165008	6.92648	9.52443	0.000141432	0.00804008	TRUE	5	70931531	NA
rs29547790	ENSMUSG00000032232	Cgnl1	71626509	71771602	9	-0.125103	-0.353438	4.67944	8.85922	0.000252547	0.01215	TRUE	5	70931531	NA
rs29547790	ENSMUSG00000068240	Gm11808	3973092	3973595	4	-0.0793881	0.0346698	6.96081	8.03808	0.000520493	0.0202603	TRUE	5	70931531	NA
rs29547790	ENSMUSG00000023026	Dip2b	100038664	100219473	15	-0.038369	-0.164917	6.63094	7.59525	0.000771472	0.0266965	TRUE	5	70931531	NA
rs29547790	ENSMUSG00000037750	Fam222b	78094660	78156700	11	0.0364868	-0.138355	5.42868	7.44985	0.000878353	0.029206	TRUE	5	70931531	NA
rs29547790	ENSMUSG00000014294	Ndufa2	36742332	36744557	18	-0.0502036	0.140252	4.6954	7.11343	0.00118713	0.0359974	TRUE	5	70931531	NA
rs29547790	ENSMUSG00000032399	Rpl4	64173375	64178666	9	-0.0527442	0.009092	8.7778	7.06433	0.00124065	0.0370904	TRUE	5	70931531	NA
rs29547790	ENSMUSG00000057706	Mex3b	82867333	82871515	7	0.095349	0.342841	4.14652	7.01509	0.00129677	0.0382463	TRUE	5	70931531	NA
rs29547790	ENSMUSG00000056880	Gadl1	115909455	116076176	9	-0.107035	-0.0577256	6.77161	6.67852	0.00175621	0.0471098	TRUE	5	70931531	NA
rs29547790	ENSMUSG00000027652	Ralgapb	158409848	158499253	2	-0.0769254	-0.098805	7.43946	6.10886	0.00294426	0.0669556	TRUE	5	70931531	NA
rs29547790	ENSMUSG00000003617	Cp	19957054	20009145	3	-0.29415	-0.351608	3.045	6.02304	0.00318376	0.0706345	TRUE	5	70931531	NA
rs29547790	ENSMUSG00000032131	Abcg4	44273188	44288615	9	0.0674779	-0.0456861	6.07521	5.87856	0.00363266	0.0771407	TRUE	5	70931531	NA
rs29547790	ENSMUSG00000028798	Eif3i	129591960	129600648	4	-0.0628683	0.0986924	4.91327	5.32444	0.00604012	0.108064	TRUE	5	70931531	NA
rs29547790	ENSMUSG00000036504	Phpt1	25573430	25575224	2	-0.0480806	0.0928195	5.24744	5.30054	0.00617463	0.10962	TRUE	5	70931531	NA
rs29547790	ENSMUSG00000020357	Flt4	49609263	49652739	11	-0.265349	-0.454982	2.46292	5.06881	0.0076476	0.126055	TRUE	5	70931531	NA
rs29547790	ENSMUSG00000024691	Fam111a	12568198	12589768	19	0.0728187	0.510992	1.73384	4.97866	0.00831303	0.133008	TRUE	5	70931531	NA
rs29547790	ENSMUSG00000025260	Hsd17b10	152001845	152004442	X	-0.138643	-0.0354667	4.72596	4.91138	0.00884773	0.138402	TRUE	5	70931531	NA
rs29547790	ENSMUSG00000042828	Trim72	128003949	128011033	7	0.21553	-0.547878	0.453521	4.59827	0.0118354	0.166515	TRUE	5	70931531	NA
rs29547790	ENSMUSG00000037331	Larp1	58009064	58062034	11	-0.0182404	-0.103196	7.20717	4.57797	0.0120612	0.168483	TRUE	5	70931531	NA
rs29547790	ENSMUSG00000008475	Arpc5	152766542	152775597	1	-0.0644295	0.0287302	6.47115	4.41122	0.0140911	0.18567	TRUE	5	70931531	NA
rs29547790	ENSMUSG00000015093	Clic3	25456838	25458776	2	-0.201094	-0.63754	1.70983	4.17627	0.0175553	0.212837	FALSE	5	70931531	NA
rs29547790	ENSMUSG00000002416	Ndufb2	39592574	39603382	6	0.13794	0.281725	3.92257	4.13283	0.0182852	0.218169	FALSE	5	70931531	NA
rs29547790	ENSMUSG00000046862	Pramef8	143412426	143421091	4	-0.0950447	0.0640114	4.0072	3.97585	0.0211891	0.2386	FALSE	5	70931531	NA
rs29547790	ENSMUSG00000057236	Rbbp4	129307100	129335370	4	-0.0423804	0.0534797	6.38361	3.95878	0.0215318	0.240884	FALSE	5	70931531	NA
rs29547790	ENSMUSG00000021576	Pdcd6	74303121	74317326	13	-0.116643	-0.113433	5.09291	3.85903	0.0236509	0.255025	FALSE	5	70931531	NA
rs29547790	ENSMUSG00000025357	Dgka	128720141	128744056	10	0.211405	0.0512649	3.09496	3.72836	0.0267512	0.274954	FALSE	5	70931531	NA
rs29547790	ENSMUSG00000053552	Ebf4	130295169	130370481	2	0.257167	0.284155	2.90338	3.71102	0.0271925	0.277753	FALSE	5	70931531	NA
rs29547790	ENSMUSG00000027952	Pmvk	89454541	89469013	3	0.0589133	0.21472	4.3915	3.6667	0.0283545	0.284794	FALSE	5	70931531	NA
rs29547790	ENSMUSG00000025173	Wdr45b	121327224	121354445	11	-0.028657	0.0676514	6.03112	3.53103	0.0322352	0.307194	FALSE	5	70931531	NA
rs29547790	ENSMUSG00000023021	Cers5	99734881	99772885	15	0.100733	0.071086	5.16629	3.48596	0.0336403	0.315203	FALSE	5	70931531	NA
rs29547790	ENSMUSG00000050424	Pnma5	73033981	73037103	X	1.07458	0.651761	-2.15035	3.48019	0.0338248	0.316204	FALSE	5	70931531	NA
rs29547790	ENSMUSG00000032796	Lama1	67697265	67822645	17	0.186306	-0.292404	1.33879	3.401	0.0364609	0.330461	FALSE	5	70931531	NA
rs29547790	ENSMUSG00000091695	Gm17669	67562387	67562851	18	0.121779	0.40296	2.16805	3.36744	0.0376401	0.336648	FALSE	5	70931531	NA
rs29547790	ENSMUSG00000021550	2210016F16Rik	58380046	58385225	13	0.0415991	0.328053	2.75124	3.34856	0.0383208	0.340169	FALSE	5	70931531	NA
rs29547790	ENSMUSG00000019773	Fbxo5	5799160	5805600	10	-0.239536	0.269312	0.812685	3.25924	0.0417132	0.357303	FALSE	5	70931531	NA
rs29547790	ENSMUSG00000019822	Smpd2	41487172	41490340	10	-0.114756	0.0191536	3.98787	3.13947	0.0467467	0.381102	FALSE	5	70931531	NA
rs29547790	ENSMUSG00000026117	Zap70	36761798	36782818	1	0.543232	0.79171	0.0711102	3.13903	0.0467663	0.381181	FALSE	5	70931531	NA
rs29547790	ENSMUSG00000032477	Cdc25a	109875579	109893895	9	0.302284	0.332367	2.07432	3.12791	0.0472642	0.383491	FALSE	5	70931531	NA
