## Supplementary material for "A quantitative trait variant in *Gabra2* underlies increased methamphetamine stimulant sensitivity": Table S3

### Sheet: Sheet1
gene_id	gene_name	chr	start	end	cor	p.value
14395	Gabra2	5	70957597	71095849	1	0
93694	Clec2d	6	129180615	129186534	-0.703097	0.000182579
23943	Esyt1	10	128509965	128525871	-0.697912	0.000213416
320440	9530091C08Rik	9	68672628	68680604	-0.675179	0.000408142
100503760	Gm19877	1	38884754	38890133	0.670848	0.000458948
236604	Pisd-ps1	11	3074002	3081945	0.665245	0.00053269
73167	Arhgap8	15	84720052	84772207	-0.646802	0.000852057
11656	Alas2	X	150547375	150570638	-0.639403	0.00102009
72585	Lypd1	1	125867622	125913101	0.634385	0.00114954
58916	Myot	18	44334074	44355724	0.630155	0.00126931
628327	Gm6867	12	11810419	11810860	0.625032	0.00142851
16819	Lcn2	2	32384633	32388252	-0.624757	0.00143749
54204	Septin1	7	127214447	127233130	-0.624523	0.00144521
22371	Vwf	6	125546774	125686679	-0.623844	0.00146776
15122	Hba-a1	11	32283511	32284465	-0.622165	0.00152478
73473	Iws1	18	32067741	32104328	0.621402	0.00155134
13607	Eda	X	99975606	100400762	0.617014	0.00171171
74843	Mss51	14	20482867	20496901	-0.616694	0.00172394
78655	Eif3j1	2	122028546	122056598	-0.606471	0.00215569
414089	Gja6	X	160902116	160907052	-0.603956	0.00227493
20852	Stat6	10	127642986	127660957	-0.60166	0.00238864
76713	Slc6a21	7	45277513	45288998	0.599282	0.00251144
16523	Kcnj8	6	142564837	142571614	-0.594802	0.00275732
18150	Npm3	19	45747734	45749591	0.591273	0.00296503
171588	Zfp133-ps	2	144459280	144500267	0.591233	0.00296744
53881	Slc5a3	16	92058322	92087473	0.590859	0.00299024
399609	C130046K22Rik	11	103588550	103616399	0.590807	0.00299346
209837	Slc38a5	X	8271133	8280179	-0.589746	0.00305892
109910	Zfp91	19	12763660	12796126	-0.584437	0.00340511
100040822	Gm1604a	17	8073905	8326847	0.581345	0.00362154
13417	Dnah8	17	30624354	30877365	0.5801	0.00371196
629820	Gm7008	12	40273363	40279182	-0.578067	0.00386356
668035	Olfr687	7	104876924	104925668	-0.575808	0.00403805
70153	2210016F16Rik	13	58379817	58385225	0.574856	0.00411359
435350	Serpinb6e	13	33832345	33843408	-0.574118	0.00417298
230379	Acer2	4	86874396	86934822	-0.5727	0.004289
14842	Gsx1	5	147188696	147190947	0.57022	0.00449853
668257	Dgat2l6	X	100524838	100546144	-0.570055	0.00451274
12972	Cryz	3	154596711	154623182	-0.570016	0.00451613
101187	Parp11	6	127446840	127494261	0.569545	0.00455695
213603	Slc44a3	3	121459528	121532404	-0.568885	0.00461481
387237	Mir129-1	6	29022618	29022690	-0.568421	0.00465579
246177	Myo1g	11	6506548	6520965	-0.566386	0.00483918
100019	Mdn1	4	32657119	32775217	0.563446	0.00511488
56860	Olfr690	7	105328225	105334104	0.562437	0.00521246
234374	Ddx49	8	70292866	70302489	-0.561979	0.00525725
14404	Gabre	X	72255999	72274803	0.561975	0.00525758
12642	Ch25h	19	34473778	34475164	-0.561846	0.00527028
110380	Shroom2	X	152609509	152769465	-0.561458	0.00530858
245174	Zfp937	2	150218073	150240725	0.560582	0.00539586
170947	Myoz3	18	60573750	60591788	0.558979	0.00555871
414124	F730035M05Rik	12	70274615	70280939	-0.558674	0.0055902
68011	Snrpg	6	86371304	86379328	0.558447	0.00561367
207259	Zbtb7c	18	75820178	76148564	0.557579	0.00570432
75766	Dcstamp	15	39745930	39760938	0.557176	0.00574677
22326	Vax1	19	59166187	59170056	0.55545	0.0059317
236899	Pcyt1b	X	93654863	93749951	-0.555178	0.00596129
75467	Stpg4	17	87389571	87427741	-0.554062	0.00608407
110257	Hba-a2	11	32296489	32297298	-0.553542	0.00614192
12211	Birc6	17	74528295	74703356	0.552004	0.00631589
100043761	Gm14399	2	174962234	174983865	0.55148	0.00637608
72588	2700012I20Rik	9	57075216	57076013	0.551267	0.00640071
78491	Tspan2os	3	102627547	102642733	-0.548449	0.00673374
18109	Mycn	12	12936093	12941914	0.548098	0.00677612
78917	4930455G09Rik	4	141745209	141756306	-0.547235	0.00688156
242838	Lrrd1	5	3845173	3866596	0.543211	0.00739098
16993	Lta4h	10	93453411	93484875	-0.540635	0.00773328
69852	Tcf23	5	30968662	30977018	0.540329	0.00777477
53868	Rab25	3	88542029	88548300	0.539913	0.00783153
68151	Wls	3	159839672	159938664	-0.536772	0.00827101
621809	Gm6260	3	143376653	143417904	-0.536138	0.00836219
68770	Phtf2	5	20758663	20882124	0.535817	0.00840866
239133	Dleu7	14	62276231	62293047	0.535682	0.00842827
74182	Gpcpd1	2	132529082	132587729	-0.535088	0.00851503
240041	Zfp945	17	22846697	22867134	-0.53485	0.00854991
67549	Gpr89	3	96868281	96905346	0.534545	0.00859497
13347	Dffa	4	149104146	149120647	-0.532819	0.0088531
15129	Hbb-bs	7	103826534	103828096	-0.532734	0.00886593
170767	Rfxap	3	54803115	54807791	0.532391	0.00891813
71998	Slc25a35	11	68968131	68974365	-0.531194	0.00910187
211651	Fancd2	6	113531682	113597017	0.531089	0.00911824
11304	Abca4	3	122044443	122180123	-0.53088	0.00915075
70536	Qpct	17	79051906	79090378	0.530066	0.00927802
67025	Rpl11	4	136028265	136053428	0.530064	0.00927841
66813	Bcl2l14	6	134396318	134438736	0.529381	0.00938645
12922	Crhr2	6	55090049	55133016	0.52915	0.00942316
329934	Foxo6	4	120267079	120287349	0.529133	0.00942588
74424	Tmc5	7	118597297	118675086	0.528715	0.00949271
66943	Pqlc1	18	80253292	80292725	0.528645	0.00950396
20202	S100a9	3	90692632	90695721	-0.527876	0.00962817
12739	Cldn3	5	134986214	134987472	0.527319	0.00971877
20289	Scx	15	76457452	76459458	0.526757	0.00981106
19344	Rab5b	10	128677175	128696264	-0.526504	0.00985285
100039210	Gm2102	1	78191601	78194907	0.525246	0.0100628
69814	Prss32	17	23843855	23859779	-0.524987	0.0101065
233011	Itpkc	7	27207172	27228661	-0.524107	0.010256
18413	Osm	11	4236420	4241026	-0.523538	0.0103536
54130	Actr1a	19	46376811	46395748	-0.522737	0.0104923
320312	A430035B10Rik	6	8507059	8509161	-0.521872	0.0106438
20753	Sprr1a	3	92483952	92485895	0.521516	0.0107068
218756	Slc4a7	14	14702279	14799940	0.520882	0.0108197
381524	AI427809	4	53261356	53270232	-0.520286	0.0109265
67317	1700022I11Rik	4	42969604	42983640	0.518706	0.0112142
333654	Ppp1r13l	7	19359749	19378533	0.518295	0.0112899
319551	6330420H09Rik	7	135455848	135457705	0.51784	0.0113743
433748	Llph-ps1	4	116057455	116058186	0.517657	0.0114084
78388	Mvp	7	126986860	127014621	-0.5172	0.0114941
100503605	Hbb-bs	7	103826534	103828096	-0.51715	0.0115035
192197	Bcas3	11	85353167	85826058	-0.515662	0.0117858
271944	C2cd4d	3	94362438	94364566	0.515544	0.0118084
225004	Pcare	17	71743555	71752894	-0.515238	0.0118674
27205	Podxl	6	31519488	31563981	-0.514217	0.0120654
67856	Echdc3	2	6188465	6213033	0.514082	0.0120918
16069	Jchain	5	88519809	88527891	0.51386	0.0121353
217370	Cybc1	11	121222588	121229322	-0.513368	0.0122322
72224	1700001J11Rik	9	40050365	40053028	0.51264	0.0123767
665402	Gm7623	18	86412160	86412912	0.512169	0.0124711
11429	Aco2	15	81872309	81915133	-0.512021	0.0125007
16543	Mdfic	6	15720661	15802169	0.511521	0.0126017
320635	Cyb5r2	7	107748455	107758032	-0.509977	0.0129174
100038363	F630028O10Rik	X	95283532	95287248	-0.50859	0.0132067
26362	Axl	7	25757273	25788705	-0.50857	0.0132109
635253	Usp51	X	153006469	153009416	0.508216	0.0132856
232164	Paip2b	6	83805401	83831741	-0.507642	0.0134073
14773	Grk5	19	60889749	61095968	0.507384	0.0134623
66628	Thg1l	11	45946843	45955494	0.507043	0.0135354
76722	Ckmt2	13	91853387	91876885	-0.506993	0.0135462
69698	Slc52a3	2	151996511	152009258	-0.506356	0.0136835
54637	Praf2	X	7728439	7731064	0.506316	0.0136922
72429	Dnajc25	4	58995062	59025573	-0.506088	0.0137417
11876	Artn	4	117926162	117929763	0.50601	0.0137587
338417	Scgb1c1	7	140845547	140846769	-0.505939	0.0137741
214604	4932411E22Rik	11	89251537	89280262	0.505737	0.013818
17254	Slc3a2	19	8706882	8723369	-0.505554	0.0138581
16832	Ldhb	6	142490249	142507957	-0.505383	0.0138955
12870	Cp	3	19957054	20009145	-0.505174	0.0139416
380694	Ccnjl	11	43528784	43586997	0.504958	0.0139891
66727	Hrasls5	19	7612541	7639642	-0.504502	0.01409
104799	Vipas39	12	87238868	87266256	-0.504105	0.0141783
83561	Tdrd1	19	56826209	56870012	-0.50343	0.0143294
100037282	Rsph3b	17	6904413	6948682	0.502915	0.0144455
14407	Gabrg3	7	56716465	57387188	0.502709	0.0144922
72350	Zc2hc1c	12	85288591	85299358	0.501753	0.0147107
71121	4933407I18Rik	9	59528000	59531354	0.501656	0.0147329
619883	Gm6109	13	93448488	93448835	0.501585	0.0147493
78809	4930562C15Rik	16	4835416	4867686	-0.501196	0.014839
226351	Tmem185b	1	119526160	119528983	0.500742	0.0149445
353208	Zfp931	2	178067695	178078476	0.500412	0.0150214
