## Supplementary material for "A quantitative trait variant in *Gabra2* underlies increased methamphetamine stimulant sensitivity": Table S4

### Sheet: Sheet1
gene_id	gene_name	chr	start	end	cor	p.value	Av Exp
14395	Gabra2	5	70957597	71095849	1	0	6.5
14404	Gabre	X	72255999	72274803	0.561975	0.00525758	-1.6
14407	Gabrg3	7	56716465	57387188	0.502709	0.0144922	6.25
14400	Gabrb1	5	71658113	72149037	0.368927	0.08321	7.65
57249	Gabrq	X	72825178	72842602	0.362806	0.0888572	0.25
14409	Gabrr2	4	33062999	33095865	-0.347767	0.103941	0.37
14408	Gabrr1	4	33132521	33163588	0.27065	0.211636	-2.53
14394	Gabra1	11	42130939	42182930	-0.249975	0.249995	7.79
14397	Gabra4	5	71569749	71658308	0.196987	0.367639	7.72
14402	Gabrb3	7	57419692	57828802	0.162499	0.458812	8.5
14396	Gabra3	X	72432681	72656848	-0.156913	0.474604	6.51
14401	Gabrb2	11	42419757	42629028	-0.150822	0.492131	6.7
14403	Gabrd	4	155384980	155398112	-0.0802084	0.716006	7.12
14405	Gabrg1	5	70751047	70842617	0.0680867	0.757564	4.92
110886	Gabra5	7	57407672	57510059	0.0622169	0.777932	4.81
328699	Gabrr3	16	59407332	59464504	-0.0415312	0.850759	-2.38
14406	Gabrg2	11	41910203	42000857	-0.0340351	0.877477	7.16
